# Unilateral gene expression via maternally controlled zygotic recombination in *Drosophila*

**DOI:** 10.64898/2026.10.14.759140

**Authors:** Timothy A. Currier, David Tadres, Janina E. Troper, Yandan Wang, Thomas R. Clandinin

## Abstract

Structural and functional asymmetries are ubiquitous in bilaterians, but tools for unilateral genetic access have been lacking, a methodological gap that has limited mechanistic dissections of lateralized cellular functions. We developed the Maternally Controlled Zygotic Recombination (MCZR) system to overcome this limitation in *Drosophila*, co-opting the regulatory machinery of the maternal-to-zygotic transition to enable somatic recombination during early embryonic development. Targeting recombinase activity to this early window generates large somatic mosaics that frequently split across the anatomical midline. In conjunction with cell type-specific driver lines, this approach provides a reliable, scalable, and user-friendly platform for unilateral transgene expression. In proof-of-concept experiments, we apply our tool to the question of locomotor control, illustrating how MCZR can be used to unilaterally manipulate or monitor a cell type of interest. Overall, the MCZR system unlocks previously inaccessible experimental avenues across neuroscience, cell biology, and developmental biology.
