## Supplementary Table 1 for "Unilateral gene expression via maternally controlled zygotic recombination in *Drosophila*"

### Sheet: Fig 3B and ED Fig 3B-D Scoring
Data Location	Driver	Age of Mom (by day)	Fly #	# hours after FB	Temperature	SphiS insertion site	LARGE PATCHES?	SMALL PATCHES?	ALL ON?	ALL OFF?
SingleX July (nsyb)/08_01_2024_M_B1_B2_oneB13.lif	Nsyb	7	8	0	25	J08	0	1	0	0
SingleX July (nsyb)/08_01_2024_M_B1_B2_oneB13.lif	Nsyb	7	7	0	25	J08	1	0	0	0
SingleX July (nsyb)/08_01_2024_M_B1_B2_oneB13.lif	Nsyb	7	6	0	25	J08	0	0	1	0
SingleX July (nsyb)/08_01_2024_M_B1_B2_oneB13.lif	Nsyb	7	5	0	25	J08	1	0	0	0
SingleX July (nsyb)/08_01_2024_M_B1_B2_oneB13.lif	Nsyb	7	4	0	25	J08	0	0	0	1
SingleX July (nsyb)/08_01_2024_M_B1_B2_oneB13.lif	Nsyb	7	3	0	25	J08	1	0	0	0
SingleX July (nsyb)/08_01_2024_M_B1_B2_oneB13.lif	Nsyb	7	1	0	25	J08	0	0	1	0
SingleX July (nsyb)/08_06_2024_M_B4.lif	Nsyb	7	7	12	25	J08	0	0	0	1
SingleX July (nsyb)/08_06_2024_M_B4.lif	Nsyb	7	6	12	25	J08	0	0	0	1
SingleX July (nsyb)/08_06_2024_M_B4.lif	Nsyb	7	5	12	25	J08	1	0	0	0
SingleX July (nsyb)/08_06_2024_M_B4.lif	Nsyb	7	4	12	25	J08	0	0	0	1
SingleX July (nsyb)/08_06_2024_M_B4.lif	Nsyb	7	3	12	25	J08	0	1	0	0
SingleX July (nsyb)/08_06_2024_M_B4.lif	Nsyb	7	2	12	25	J08	0	0	0	1
SingleX July (nsyb)/08_06_2024_M_B4.lif	Nsyb	7	1	12	25	J08	0	1	0	0
SingleX July (nsyb)/08_03_2024_M_B13_B14.lif	Nsyb	7	1	118	25	J08	0	1	0	0
SingleX July (nsyb)/08_03_2024_M_B13_B14.lif	Nsyb	7	2	118	25	J08	1	0	0	0
SingleX July (nsyb)/08_03_2024_M_B13_B14.lif	Nsyb	7	3	118	25	J08	0	0	0	1
SingleX July (nsyb)/08_03_2024_M_B13_B14.lif	Nsyb	7	4	118	25	J08	0	0	1	0
SingleX July (nsyb)/08_03_2024_M_B13_B14.lif	Nsyb	7	5	118	25	J08	0	0	0	1
SingleX July (nsyb)/08_03_2024_M_B13_B14.lif	Nsyb	7	6	118	25	J08	1	0	0	0
SingleX July (nsyb)/08_03_2024_M_B13_B14.lif	Nsyb	7	7	118	25	J08	0	0	1	0
SingleX July (nsyb)/08_03_2024_M_B13_B14.lif	Nsyb	7	8	118	25	J08	0	0	0	1
SingleX July (nsyb)/08_03_2024_M_B13_B14.lif	Nsyb	7	9	118	25	J08	0	1	0	0
SingleX July (nsyb)/08_08_2024_O_B1.lif	Nsyb	12	6	0	25	J08	0	1	0	0
SingleX July (nsyb)/08_08_2024_O_B1.lif	Nsyb	12	5	0	25	J08	0	0	0	1
SingleX July (nsyb)/08_08_2024_O_B1.lif	Nsyb	12	4	0	25	J08	0	1	0	0
SingleX July (nsyb)/08_08_2024_O_B1.lif	Nsyb	12	3	0	25	J08	0	0	1	0
SingleX July (nsyb)/08_08_2024_O_B1.lif	Nsyb	12	2	0	25	J08	0	1	0	0
SingleX July (nsyb)/08_08_2024_O_B1.lif	Nsyb	12	1	0	25	J08	0	1	0	0
SingleX July (nsyb)/08_24_2024_O_B15_fly1_2.lif	Nsyb	12	2	140	25	J08	0	0	0	1
SingleX July (nsyb)/08_24_2024_O_B15_fly1_2.lif	Nsyb	12	1	140	25	J08	0	1	0	0
SingleX July (nsyb)/08_26_2024_O_B15_123.lif	Nsyb	12	1b	140	25	J08	0	1	0	0
SingleX July (nsyb)/08_26_2024_O_B15_123.lif	Nsyb	12	2b	140	25	J08	0	1	0	0
SingleX July (nsyb)/08_26_2024_O_B15_123.lif	Nsyb	12	2b	140	25	J08	1	0	0	0
SingleX July (nsyb)/08_27_2024_O_B15_6to11_18deg_B1_B2.lif	Nsyb	12	6	140	25	J08	0	1	0	0
SingleX July (nsyb)/08_27_2024_O_B15_6to11_18deg_B1_B2.lif	Nsyb	12	7	140	25	J08	1	0	0	0
SingleX July (nsyb)/08_27_2024_O_B15_6to11_18deg_B1_B2.lif	Nsyb	12	8	140	25	J08	1	0	0	0
SingleX July (nsyb)/08_27_2024_O_B15_6to11_18deg_B1_B2.lif	Nsyb	12	9	140	25	J08	1	0	0	0
SingleX July (nsyb)/08_27_2024_O_B15_6to11_18deg_B1_B2.lif	Nsyb	12	10	140	25	J08	1	0	0	0
SingleX July (nsyb)/08_27_2024_O_B15_6to11_18deg_B1_B2.lif	Nsyb	12	1	140	25	J08	0	0	1	0
SingleX July (nsyb)/08_27_2024_O_B15_6to11_18deg_B1_B2.lif	Nsyb	3	5	12	18	J08	0	1	0	0
SingleX July (nsyb)/08_27_2024_O_B15_6to11_18deg_B1_B2.lif	Nsyb	3	4	12	18	J08	0	1	0	0
SingleX July (nsyb)/08_27_2024_O_B15_6to11_18deg_B1_B2.lif	Nsyb	3	3	12	18	J08	1	0	0	0
SingleX July (nsyb)/08_27_2024_O_B15_6to11_18deg_B1_B2.lif	Nsyb	3	1	12	18	J08	0	1	0	0
SingleX July (nsyb)/08_27_2024_O_B15_6to11_18deg_B1_B2.lif	Nsyb	3	2	12	18	J08	0	0	0	1
SingleX July (nsyb)/08_27_2024_O_B15_6to11_18deg_B1_B2.lif	Nsyb	3	1	30	18	J08	1	0	0	0
SingleX July (nsyb)/08_27_2024_O_B15_6to11_18deg_B1_B2.lif	Nsyb	3	2	30	18	J08	0	0	0	1
SingleX July (nsyb)/08_27_2024_O_B15_6to11_18deg_B1_B2.lif	Nsyb	3	4	30	18	J08	1	0	0	0
SingleX July (nsyb)/allF_25C_old_flies1-7_18exviv.lif	Nsyb	22	7		25	J08	0	0	0	1
SingleX July (nsyb)/allF_25C_old_flies1-7_18exviv.lif	Nsyb	22	6		25	J08	0	1	0	0
SingleX July (nsyb)/allF_25C_old_flies1-7_18exviv.lif	Nsyb	28	5		25	J08	0	1	0	0
SingleX July (nsyb)/allF_25C_old_flies1-7_18exviv.lif	Nsyb	28	4		25	J08	0	0	1	0
SingleX July (nsyb)/allF_25C_old_flies1-7_18exviv.lif	Nsyb	22	3		25	J08	1	0	0	0
SingleX July (nsyb)/allF_25C_old_flies1-7_18exviv.lif	Nsyb	22	2		25	J08	0	0	1	0
SingleX July (nsyb)/allF_25C_old_flies1-7_18exviv.lif	Nsyb	22	1		25	J08	0	0	1	0
SingleX July (nsyb)/allF_25C_old_flies1-7_18exviv.lif	Nsyb	22	2		18	J08	0	1	0	0
old_nsyb_04_2025/18_imgs/06_09_2025_18_F_flies3-4.lif	Nsyb	22	3		18	J08	0	1	0	0
old_nsyb_04_2025/18_imgs/06_09_2025_18_F_flies3-4.lif	Nsyb	28	4		18	J08	0	1	0	0
old_nsyb_04_2025/18_imgs/06_08_2025_18C_27days_fly1-2.lif	Nsyb	27	2		18	J08	0	1	0	0
old_nsyb_04_2025/18_imgs/06_08_2025_18C_27days_fly1-2.lif	Nsyb	27	1		18	J08	0	0	1	0
old_nsyb_04_2025/18_imgs/06_09_2025_18C_flies5-12.lif	Nsyb	27	12		18	J08	1	0	0	0
old_nsyb_04_2025/18_imgs/06_09_2025_18C_flies5-12.lif	Nsyb	27	11		18	J08	0	1	0	0
old_nsyb_04_2025/18_imgs/06_09_2025_18C_flies5-12.lif	Nsyb	27	10		18	J08	0	0	0	1
old_nsyb_04_2025/18_imgs/06_09_2025_18C_flies5-12.lif	Nsyb	27	9		18	J08	0	0	1	0
old_nsyb_04_2025/18_imgs/06_09_2025_18C_flies5-12.lif	Nsyb	27	8		18	J08	0	1	0	0
old_nsyb_04_2025/18_imgs/06_09_2025_18C_flies5-12.lif	Nsyb	27	7		18	J08	0	1	0	0
old_nsyb_04_2025/18_imgs/06_09_2025_18C_flies5-12.lif	Nsyb	27	6		18	J08	0	0	1	0
old_nsyb_04_2025/18_imgs/06_09_2025_18C_flies5-12.lif	Nsyb	27	5		18	J08	0	1	0	0
old_nsyb_04_2025/18_imgs/allF_25C_old_flies1-7_18exviv.lif	Nsyb	22	7		25	J08	0	0	0	1
old_nsyb_04_2025/18_imgs/allF_25C_old_flies1-7_18exviv.lif	Nsyb	22	6		25	J08	0	0	0	1
old_nsyb_04_2025/18_imgs/allF_25C_old_flies1-7_18exviv.lif	Nsyb	28	5		25	J08	0	1	0	0
old_nsyb_04_2025/18_imgs/allF_25C_old_flies1-7_18exviv.lif	Nsyb	28	4		25	J08	0	1	0	0
old_nsyb_04_2025/18_imgs/allF_25C_old_flies1-7_18exviv.lif	Nsyb	22	3		25	J08	1	0	0	0
old_nsyb_04_2025/18_imgs/allF_25C_old_flies1-7_18exviv.lif	Nsyb	22	2		25	J08	0	0	1	0
old_nsyb_04_2025/18_imgs/allF_25C_old_flies1-7_18exviv.lif	Nsyb	22	1		25	J08	0	1	0	0
Confocal Data from Tim/2023_03_22_FORWARD_Da-SPARC-D-CD8-GFP.lif	DA		2		25	VK33	1	0	0	0
Confocal Data from Tim/2023_03_22_FORWARD_Da-SPARC-D-CD8-GFP.lif	DA		1		25	VK33	1	0	0	0
Confocal Data from Tim/2023_03_22_FORWARD_Da-SPARC-D-CD8-GFP.lif	DA		3		25	VK33	1	0	0	0
2023_08_31_smg-nsyb-SPARC-D-CD8-GFP_18deg.lif	DA		11		18	VK33	1	0	0	0
2023_08_31_smg-nsyb-SPARC-D-CD8-GFP_18deg.lif	DA		10		18	VK33	0	0	1	0
2023_08_31_smg-nsyb-SPARC-D-CD8-GFP_18deg.lif	DA		9		18	VK33	0	1	0	0
2023_08_31_smg-nsyb-SPARC-D-CD8-GFP_18deg.lif	DA		8		18	VK33	0	1	0	0
2023_08_31_smg-nsyb-SPARC-D-CD8-GFP_18deg.lif	DA		7		18	VK33	0	1	0	0
2023_08_31_smg-nsyb-SPARC-D-CD8-GFP_18deg.lif	DA		6		18	VK33	0	1	0	0
2023_08_31_smg-nsyb-SPARC-D-CD8-GFP_18deg.lif	DA		5		18	VK33	0	0	0	1
2023_08_31_smg-nsyb-SPARC-D-CD8-GFP_18deg.lif	DA		3		18	VK33	0	1	0	0
2023_08_31_smg-nsyb-SPARC-D-CD8-GFP_18deg.lif	DA		2		18	VK33	0	1	0	0
2023_08_31_smg-nsyb-SPARC-D-CD8-GFP_18deg.lif	DA		1		18	VK33	0	1	0	0
2023_09_02_smg-nsyb-SPARC-D-CD8-GFP_18deg.lif	DA		17		18	VK33	0	1	0	0
2023_09_02_smg-nsyb-SPARC-D-CD8-GFP_18deg.lif	DA		16		18	VK33	0	1	0	0
2023_09_02_smg-nsyb-SPARC-D-CD8-GFP_18deg.lif	DA		15		18	VK33	1	0	0	0
2023_09_02_smg-nsyb-SPARC-D-CD8-GFP_18deg.lif	DA		14		18	VK33	1	0	0	0
2023_09_02_smg-nsyb-SPARC-D-CD8-GFP_18deg.lif	DA		13		18	VK33	0	0	0	1
2023_09_02_smg-nsyb-SPARC-D-CD8-GFP_18deg.lif	DA		12		18	VK33	0	1	0	0
2023_08_16_smg-Da-SPARC-D-CD8-GFP_VK11.lif	DA		1		25	VK11	1	0	0	0
2023_08_16_smg-Da-SPARC-D-CD8-GFP_VK11.lif	DA		3		25	VK11	0	0	1	0
2023_08_16_smg-Da-SPARC-D-CD8-GFP_VK11.lif	DA		4		25	VK11	0	0	1	0
2023_08_16_smg-Da-SPARC-D-CD8-GFP_VK11.lif	DA		5		25	VK11	0	1	0	0
2023_08_16_smg-Da-SPARC-D-CD8-GFP_VK11.lif	DA		6		25	VK11	0	0	1	0
2023_08_16_smg-Da-SPARC-D-CD8-GFP_VK11.lif	DA		7		25	VK11	0	1	0	0
2023_08_16_smg-Da-SPARC-D-CD8-GFP_VK11.lif	DA		8		25	VK11	0	1	0	0
2023_08_16_smg-Da-SPARC-D-CD8-GFP_VK11.lif	DA		9		25	VK11	0	1	0	0
2023_08_16_smg-Da-SPARC-D-CD8-GFP_VK11.lif	DA		10		25	VK11	0	0	0	1
2023_08_16_smg-Da-SPARC-D-CD8-GFP_VK11.lif	DA		11		25	VK11	1	0	0	0
2023_08_16_smg-Da-SPARC-D-CD8-GFP_VK11.lif	DA		12		25	VK11	0	0	1	0
2023_08_16_smg-Da-SPARC-D-CD8-GFP_VK18.lif	DA		1		25	VK18	0	1	0	0
2023_08_16_smg-Da-SPARC-D-CD8-GFP_VK18.lif	DA		2		25	VK18	1	0	0	0
2023_08_16_smg-Da-SPARC-D-CD8-GFP_VK18.lif	DA		3		25	VK18	1	0	0	0
2023_08_16_smg-Da-SPARC-D-CD8-GFP_VK18.lif	DA		4		25	VK18	1	0	0	0
2023_08_16_smg-Da-SPARC-D-CD8-GFP_VK18.lif	DA		5		25	VK18	1	0	0	0
2023_08_16_smg-Da-SPARC-D-CD8-GFP_VK18.lif	DA		6		25	VK18	1	0	0	0
2023_08_16_smg-Da-SPARC-D-CD8-GFP_VK18.lif	DA		7		25	VK18	1	0	0	0
2023_08_16_smg-Da-SPARC-D-CD8-GFP_VK18.lif	DA		8		25	VK18	0	1	0	0
2023_08_16_smg-Da-SPARC-D-CD8-GFP_VK18.lif	DA		9		25	VK18	0	0	1	0
2023_08_16_smg-Da-SPARC-D-CD8-GFP_VK18.lif	DA		10		25	VK18	0	1	0	0
2023_08_16_smg-Da-SPARC-D-CD8-GFP_VK18.lif	DA		11		25	VK18	1	0	0	0
2023_08_16_smg-Da-SPARC-D-CD8-GFP_VK18.lif	DA		12		25	VK18	0	0	1	0
2023_08_28_smg-nsyb-SPARC-D-GCaMP6f_attP40.lif	Nsyb		1		25	VK33	0	0	0	1
2023_08_28_smg-nsyb-SPARC-D-GCaMP6f_attP40.lif	Nsyb		2		25	VK33	1	0	0	0
2023_08_28_smg-nsyb-SPARC-D-GCaMP6f_attP40.lif	Nsyb		3		25	VK33	0	0	1	0
2023_08_28_smg-nsyb-SPARC-D-GCaMP6f_attP40.lif	Nsyb		4		25	VK33	0	0	1	0
2023_08_28_smg-nsyb-SPARC-D-GCaMP6f_attP40.lif	Nsyb		5		25	VK33	1	0	0	0
							34	46	22	20
Supplementary Table 1. List of all individual flies used in pan-neuronal MCZR-SPARC asymmetry analysis (Fig. 3A,B and Extended Data Fig. 4B-D). Each individual fly is categorized as possessing large asymmetric patches, small asymmetric patches, full symmetric expression, or no expression (see Methods). Maternal age, temperature at the time of mating, eclosion timing (as hours after first eclosing…
