## Supplementary Table 3 for "Unilateral gene expression via maternally controlled zygotic recombination in *Drosophila*"

### Sheet: Top Inputs Outputs
Cell Type	In/Out Fraction (%)	Class	Hemilineage (or Region)
Top Outputs
cL22b	20	visual centrifugal	(LO-LAL)
CL005	10	central	AOTUv4_dorsal
CB2981	8	central	AOTUv4_dorsal
CRE041	7	central	(LAL local)
LT51	6	visual projection	VPNl&d1_medial
Top Inputs
CL005	17	central	AOTUv4_dorsal
LC33	13	visual projection	SLPa&l1_lateral
LT51	13	visual projection	VPNl&d1_medial
LC19	10	visual projection	VPNp1_lateral
CL006	7	central	AOTUv4_dorsal
CB0361	6	central	AOTUv4_dorsal
Self Connectivity
LAL089/091	1	central	AOTUv3_ventral
Supplementary Table 3. Top inputs and outputs of LAL089/091. Each row lists information about a single input or output cell type. Only inputs or outputs with >5% in/out fraction are included (Currier et al., 2025). Connectivity, class and hemilineage data from Flywire (Dorkenwald et al., 2024; Schlegel et al., 2024). LAL089/091 neurons are positioned to modify navigation-relevant visual signals. …
