## Supplementary Table 4 for "Unilateral gene expression via maternally controlled zygotic recombination in *Drosophila*"

### Sheet: GenotypesByPanel
Figure	Genotype	Maternal Recombinase
2A	w-; ; elav-GAL4, elav-GAL4 / UAS-FRT.Stop.FRT-CD8::GFP	CyO, P{smg-Flp}J08
	w-; ; UAS-FRT.Stop.FRT-CD8::GFP / +	CyO, P{smg-Flp}J08
	w-; ; elav-GAL4, elav-GAL4 / UAS-FRT.Stop.FRT-CD8::GFP	None
2B	w-; FRT.40A, UAS-CD8::GFP, UAS-RFPi / FRT.40A, UAS-CD2::RFP, UAS-GFPi; Nsyb-GAL4 / +	CyO, P{smg-Flp}J08
2C	w-; ; elav-GAL4, elav-GAL4 / UAS-FRT.Stop.FRT-CD8::GFP	CyO, P{smg-Flp}J08
	w-; ; UAS-FRT.Stop.FRT-CD8::GFP / +	CyO, P{smg-Flp}J08
	w-; ; elav-GAL4, elav-GAL4 / UAS-FRT.Stop.FRT-CD8::GFP	None
2D	w-; FRT.40A, UAS-CD8::GFP, UAS-RFPi / FRT.40A, UAS-CD2::RFP, UAS-GFPi; Nsyb-GAL4 / +	CyO, P{smg-Flp}J08
3A	w-; UAS-SPARC2-D-CD8::GFP / +; DA-GAL4 / +	PBac{y[+]smg-ФC31}VK33
	w-; UAS-SPARC2-D-CD8::GFP / +; DA-GAL4 / +	PBac{y[+]smg-ФC31}VK11
	w-; UAS-SPARC2-D-CD8::GFP / +; DA-GAL4 / +	PBac{y[+]smg-ФC31}VK18
3B	all flies included in this analysis are shown in Supplementary Table 1, including their respective maternal recombinase sources
3C	w+; PDF-RFP, PDF-GAL4 / UAS-SPARC2-D-CD8::GFP	CyO, P{smg-Flp}J08
3D	w-; UAS-SPARC2-D-CD8::GFP / +; R14B02-GAL4 / +	CyO, P{smg-Flp}J08
	w-; R24H08-AD / UAS-SPARC2-D-CD8::GFP; R31A11-DBD / +	CyO, P{smg-Flp}J08
	w-; R16D01-AD / UAS-SPARC2-D-CD8::GFP; R15E01-DBD / +	CyO, P{smg-Flp}J08
	w-; VT026664-AD / UAS-SPARC2-D-CD8::GFP; VT032907-DBD / +	CyO, P{smg-Flp}J08
	w-; UAS-SPARC2-D-CD8::GFP / +; VT065303-GAL4 / +	CyO, P{smg-Flp}J08
3E	all genotypes from 3C-D, plus:
	w-; UAS-SPARC2-D-CD8::GFP / +; Or42b-GAL4 / +	CyO, P{smg-Flp}J08
	w+; UAS-SPARC2-D-CsChrimson::tdTomato / +; R81E09-GAL4 / +	CyO, P{smg-Flp}J08
	w+; VT027166-AD / UAS-SPARC2-D-CsChrimson::tdTomato; VT009857-DBD / +	CyO, P{smg-Flp}J08
	w+; R75C10-AD / UAS-SPARC2-D-CsChrimson::tdTomato; R87D07-DBD / +	CyO, P{smg-Flp}J08
	w-; R19G02-AD / UAS-SPARC2-D-CD8::GFP; R15C03-DBD / +	CyO, P{smg-Flp}J08
4	w+; R24H08-AD / UAS-SPARC2-D-CsChrimson::tdTomato; R31A11-DBD / +	CyO, P{smg-Flp}J08
5	w+; R24H08-AD / UAS-SPARC2-D-GCaMP7f; R31A11-DBD / +	CyO, P{smg-Flp}J08
6A	w+; PDF-RFP, PDF-GAL4 / UAS-SPARC3-D-OUT-GAL80; 20XUAS-6XGFP	CyO, P{smg-Flp}J08
6B	w-; UAS-SPARC2-D-CD8::GFP / +; R14B02-GAL4 / +	CyO, P{smg-Flp}J08
6C	w+; R24H08-AD / UAS-SPARC2-D-CsChrimson::tdTomato; R31A11-DBD / +	CyO, P{smg-Flp}J08
6D	w+; R24H08-AD / UAS-SPARC2-D-GCaMP7f; R31A11-DBD / +	CyO, P{smg-Flp}J08
ED 2A	w-; FRT.40A, UAS-CD8::GFP, UAS-RFPi / FRT.40A, UAS-CD2::RFP, UAS-GFPi; Tubp-GAL4 / +	CyO, P{smg-Flp}J08
ED 2B	w-; UAS-SPARC2-D-CD8::GFP / +; Repo-GAL4 / +	CyO, P{smg-Flp}J08
ED 4A	w-; FRT.40A, UAS-CD8::GFP, UAS-RFPi / FRT.40A, UAS-CD2::RFP, UAS-GFPi; Nsyb-GAL4 / +	CyO, P{smg-Flp}J08 & TM3, P{smg-Flp}FS10
ED 4B-D	all flies included in this analysis are shown in Supplementary Table 1, including their respective maternal recombinase sources
ED 4E	same flies as 3C-E, see Supplementary Table 2	CyO, P{smg-Flp}J08
ED 6	w+; R24H08-AD / UAS-SPARC2-D-CsChrimson::tdTomato; R31A11-DBD / +	CyO, P{smg-Flp}J08
	Supplementary Table 4. List of genotypes in each Figure panel. For each panel, the specific MCZR recombinase source is also noted. The second sheet lists the sources of all original stocks used to generate the flies shown in the Figures. See Extended Data Fig. 3 for crossing schemes.

### Sheet: Stock Sources
Stock	Source	Alternate Name	Description
w-; Sco / CyO,P{smg-Flp}J08	This study		smg-Flp CyO balancer
yw; TM6B / TM3,Sb,Ser,P{smg-Flp}FS10	This study		smg-Flp TM3 balancer
w-; S / CyO,P{smg-ФC31}J08	This study		smg-ФC31 CyO balancer
w-; Sp / CyO,P{smg-ФC31}J08 ; Pr / TM6B	This study		smg-ФC31 CyO balancer, double balanced
yw; Dr / TM3,Sb,Ser,P{smg-ФC31}FS10	This study		smg-ФC31 TM3 balancer
yw; PBac{y[+]w[+mc]smg-ФC31}VK11	This study		1st generation smg-ФC31 on II
yw; PBac{y[+]w[+mc]smg-ФC31}VK18	This study		1st generation smg-ФC31 on II
yw; ; PBac{y[+]w[+mc]smg-ФC31}VK33	This study		1st generation smg-ФC31 on III
w-; ; UAS-FRT.Stop.FRT-CD8::GFP	Liqun Luo	FlpOut-GFP	FlpOut cassette
yw; P{y[+]neoFRT}40A, P{y[+]w[+mc]UAS-CD8::GFP, UAS-RFPi}attP40	BDSC 56185	TS-Green	TwinSpot cassette
yw; P{y[+]neoFRT}40A, P{y[+]w[+mc]UAS-CD2::RFP, UAS-GFPi}attP40	BDSC 56184	TS-Red	TwinSpot cassette
w-; UAS-SPARC2-D-mCD8::GFP	BDSC 84146		SPARC cassette for GFP expression
w+; UAS-SPARC2-D-CSChrimson::tdTomato	BDSC 84143		SPARC cassette for Chrimson expression
w+; UAS-SPARC2-D-GCaMP7f	BDSC 86320		SPARC cassette for GCaMP7f expression
w-; UAS-SPARC3-D-OUT-GAL80	BDSC 94622		SPARC cassette for GAL80 expression
w-; 20XUAS-6XGFP	BDSC 52262		GFP expression
w-; ; elav-GAL4, elav-GAL4	Liqun Luo	embryonic lethal abnormal vision	pan-neuronal driver
w-; ; R57C10-GAL4	BDSC 39171	Nsyb-GAL4	pan-neuronal driver
w-; ; Tubp-GAL4	BDSC 5138	tubulin	pan-cellular driver
w-; ; DA-GAL4	BDSC 55850	daughterless	pan-cellular driver
w-; ; Repo-GAL4	BDSC 7415	reversed polarity	pan-glial driver
w-; ; R14B02-GAL4	BDSC 48598		D/DL1 and VA7I olfactory PN driver
w-; ; R81E09-GAL4	BDSC 40118		VA6 olfactory PN driver
w-; ; Or42b-GAL4	BDSC 9971		Or42b driver
w+; PDF-RFP, PDF-GAL4	Justin Blau	pigment dispersing factor	s-LNv and l-LNv driver
w-; R24H08-AD; R31A11-DBD	BDSC 88573	SS49952-GAL4	LAL089/091 driver
w-; VT027166-AD; VT009857-DBD	BDSC 75873	SS02259-GAL4	DNg13 driver
w-; R75C10-AD; R87D07-DBD	BDSC 88574	SS00730-GAL4	DNa02 driver
w-; R16D01-AD; R15E01-DBD	BDSC 75854	SS00078-GAL4	PFNd driver
w-; VT026664-AD; VT032907-DBD	BDSC 86624	SS54295-GAL4	P-EN1 driver
w-; R19G02-AD; R15C03-DBD	BDSC 75849	SS00090-GAL4	E-PG driver
w-; ; VT065303-GAL4	KDRC 13617	Tm9-GAL4	Tm9 driver
